# dagLogo: an R/Bioconductor Package for Identifying and Visualizing Differential Amino Acid Group Usage in Proteomics data

**DOI:** 10.1101/2020.08.28.254623

**Authors:** Jianhong Ou, Haibo Liu, Niraj K. Nirala, Alexey Stukalov, Usha Acharya, Michael R. Green, Lihua Julie Zhu

## Abstract

Sequence logos have been widely used as graphical representations of conserved nucleic acid and protein motifs. Due to the complexity of the amino acid (AA) alphabet, rich post-translational modification, and diverse subcellular localization of proteins, few versatile tools are available for effective identification and visualization of protein motifs. In addition, various reduced AA alphabets based on physicochemical, structural, or functional properties have been valuable in the study of protein alignment, folding, structure prediction, and evolution. However, there is lack of tools for applying reduced AA alphabets to the identification and visualization of statistically significant motifs. To fill this gap, we developed an R/Bioconductor package dagLogo, which has several advantages over existing tools. First, dagLogo allows various formats for input sets and provides comprehensive options to build optimal background models. It implements different reduced AA alphabets to group AAs of similar properties. Furthermore, dagLogo provides statistical and visual solutions for differential AA (or AA group) usage analysis of both large and small data sets. Case studies showed that dagLogo can better identify and visualize conserved protein sequence patterns from different types of inputs and can potentially reveal the biological patterns that could be missed by other logo generators.
