## Supplementary Table S2 for "dagLogo: an R/Bioconductor Package for Identifying and Visualizing Differential Amino Acid Group Usage in Proteomics data"

### Sheet: Table S2. dagLogo functions
Function Name	Description
prepareProteome	Prepare an object of Class Proteome from a fasta file, or by retrieving proteome sequences from the UniProt database using the UniProt webserver or FTP downloading. This function wraps prepareProteomeBy FTP and prepareProteomeByUniProtWS functions.
prepareProteomeByFTP	Create an object of Class Proteome by downloading a whole proteome data from UniProt for a given organism of an NCBI taxonomy ID or a species’ scientific name, or by using peptide sequences in a fasta file.
prepareProteomeByUniProtWS	Create an object of Class Proteome by querying the UniProt database using a given species’ scientific name, by using peptide sequences in a fasta file or in an AAStringSet object.
cleanPeptides	This function can perform three tasks: (1) removing peptides which do NOT contains any anchoring amino acids, (2) removing duplicated subsequences, and (3) extracting subsequences for each anchoring amino acid, allowing different anchoring amino acids in different subsequences.
fetchSequence	Fetch protein/peptide sequences from a Biomart database or from a Proteome-class object based on protein/peptide IDs and create a dagPeptides-class object following restriction as specified by parameters: anchorAA or anchorPos, upstreamOffset and downstreamOffset.
cleanPeptides	This function can perform three tasks: (1) removing peptides which do NOT contains any anchoring amino acids, (2) removing duplicated subsequences, and (3) extracting subsequences for each anchoring amino acid.
formatSequence	Convert already aligned peptide sequences into an object of dagPeptides-class.
buildBackgroundModel	Build backgroud models for teting differential amino acid usage.
availableSchemes	List all predefined coloring and grouping schemes
addScheme	Add a custom coloring or grouping scheme for ungrouped or grouped amino acids.
nameHash	Convert names of amino acid groups to single characters for logo generation.
testDAU	Test differential usage of amino acids with or without grouping between experimental sets and background sets.
colorsets and colorset2	Retrieve a coloring scheme for logo visualization from the predefined environment of coloring schemes.
dagHeatmap	Generate a heatmap to visualize results of a test of differential amino acid usage.
dagLogo	Create a sequence logo for visualizing results of a test of differential amino acid usage.
