## Supplementary Table S5 for "dagLogo: an R/Bioconductor Package for Identifying and Visualizing Differential Amino Acid Group Usage in Proteomics data"

### Sheet: Table S5. yeast NatA substrates
mature_N_term_P5	Acetylation	Nat	Species	Gene	Accession	UNIPROT	Description	Reference	Methods	Putative_N_term_P20	Predicted_mature_N_term	Likelihood
S*YTDN	0.54	A	Yeast	CET1	O13297	CET1_YEAST	mRNA-capping enzyme subunit beta	14	CO	MSYTDNPPQTKRALSLDDLV	Ac-S(2)	85
S*MSST	0.44	A	Yeast	RPN13	O13563	RPN13_YEAST	26S proteasome regulatory subunit RPN13	14	CO	MSMSSTVIKFRAGVCEYNED	Ac-S(2)	85
A*VKTG	??&-	A	Yeast	RPL36B	O14455	RL36B_YEAST	60S ribosomal protein L36-B	14,1	MS,CO	MAVKTGIAIGLNKGKKVTQM	Ac-A(2)	83
T*EFKA	??	A	Yeast	CYC1	P00044	CYC1_YEAST	Cytochrome c iso-1	14,3	HPLC,ci,CO	MTEFKAGSAKKGATLFKTRC	T(2)	75
S*IPET	+	A	Yeast	ADH1	P00330	ADH1_YEAST	Alcohol dehydrogenase 1	3,6,10,8	2D	MSIPETQKGVIFYESHGKLE	Ac-S(2)	85
S*AAAD	+	A	Yeast	GPD1	Q00055	G3P1_YEAST	Glyceraldehyde-3-phosphate dehydrogenase 1	6,8	2D	MSAAADRLNLTSGHLNAGRK	M(1)	89
S*LSSK	0.55	A	Yeast	PGK1	P00560	PGK_YEAST	Phosphoglycerate kinase	14,3,6,8	2D,CO	MSLSSKLSVQDLDLKDKRVF	Ac-S(2)	85
S*EQLR	??	A	Yeast	TRP5	P00931	TRP_YEAST	Tryptophan synthase	14,6,10,8	2D,CO	MSEQLRQTFANAKKENRNAL	Ac-S(2)	85
S*VHAA	+	A	Yeast	TRP3	P00937	TRPG_YEAST	Anthranilate synthase component 2	6,8	2D	MSVHAATNPINKHVVLIDNY	Ac-S(2)	85
S*FLIS	+	A	Yeast	MES1	P00958	SYMC_YEAST	Methionyl-tRNA synthetase,cytoplasmic	6,8	2D	MSFLISFDKSKKHPAHLQLA	Ac-S(2)	85
A*SETF	??	A	Yeast	HSP82	P02829	HSP82_YEAST	ATP-dependent molecular chaperone HSP82	6,8	2D	MASETFEFQAEITQLMSLII	Ac-A(2)	83
S*KATY	0.43	A	Yeast	URA3	P03962	PYRF_YEAST	Orotidine 5'-phosphate decarboxylase 14,6,1	0,8	2D,CO	MSKATYKERAATHPSPVAAK	Ac-S(2)	85
S*DGTQ	+	A	Yeast	ARG4	P04076	ARLY_YEAST	Argininosuccinate lyase	6,8	2D	MSDGTQKLWGGRFTGETDPL	Ac-S(2)	85
A*DITD	??	A	Yeast	PAB1	P04147	PABP_YEAST	Polyadenylate-binding protein,cytoplasmic and nuclear	6,10,8	2D	MADITDKTAEQLENLNIQDD	Ac-A(2)	83
S*ASEA	+	A	Yeast	THS1	P04801	SYTC_YEAST	Threonyl-tRNA synthetase,cytoplasmic	6,8	2D	MSASEAGVTEQVKKLSVKDS	Ac-S(2)	85
S*QDEN	??	A	Yeast	DPS1	P04802	SYDC_YEAST	Aspartyl-tRNA synthetase,cytoplasmic	6,8	2D	MSQDENIVKAVEESAEPAQV	Ac-S(2)	85
S*TTAS	0.61	A	Yeast	ARG3	P05150	OTC_YEAST	Ornithine carbamoyltransferase	14,6,8	2D,CO	MSTTASTPSSLRHLISIKDL	Ac-S(2)	85
S*TESA	+	A	Yeast	RPP1A	P05318	RLA1_YEAST	60S acidic ribosomal protein P1-alpha	1	MS	MSTESALSYAALILADSEIE	Ac-S(2)	85
S*DSNQ	+	A	Yeast	SUP35	P05453	ERF2_YEAST	Eukaryotic peptide chain release factor GTP-binding subunit	14	CO	MSDSNQGNNQQNYQQYSQNG	Ac-S(2)	85
A*AEKI	??&-	A	Yeast	RPL7A	P05737	RL7A_YEAST	60S ribosomal protein L7-A	14,1,5	2D,MS,CO	MAAEKILTPESQLKKSKAQQ	Ac-A(2)	83
A*ESHR	+	A	Yeast	RPL33A	P05744	RL33A_YEAST	60S ribosomal protein L26-A	1	MS	MAESHRLYVKGKHLSYQRSK	Ac-A(2)	83
T*VKTG	??&-	A	Yeast	RPL36A	P05745	RL36A_YEAST	60S ribosomal protein L36-A	14,1	MS,CO	MTVKTGIAIGLNKGKKVTSM	T(2)	75
S*EITL	(??&-)52%	A	Yeast	PDC1	P06169	PDC1_YEAST(*)	Pyruvate decarboxylase isozyme 1	14,3,6,10,8	2D,CO	MSEITLGKYLFERLKQVNVN	Ac-S(2)	85
S*EITL	0.52	A	Yeast	PDC1	P06169	PDC1_YEAST(*)	Pyruvate decarboxylase isozyme 1	14,3,6,10,8	2D,CO	MSEITLGKYLFERLKQVNVN	Ac-S(2)	85
S*NVVQ	??	A	Yeast	RPS14A	P06367	RS14A_YEAST	40S ribosomal protein S14-A	14,1	MS,CO	MSNVVQARDNSQVFGVARIY	Ac-S(2)	85
S*QQVG	0.46	A	Yeast	RHO1	P06780	RHO1_YEAST	GTP-binding protein RHO1 precursor	14	CO	MSQQVGNSIRRKLVIVGDGA	Ac-S(2)	85
S*SNLT	??	A	Yeast	CMD1	P06787	CALM_YEAST	Calmodulin	14,7	0,CO	MSSNLTEEQIAEFKEAFALF	Ac-S(2)	85
S*FLSK	0.42	A	Yeast	SPT2	P06843	SPT2_YEAST	Protein SPT2	14	CO	MSFLSKLSQIRKSTTASKAQ	Ac-S(2)	85
S*SSES	0.39	A	Yeast	ADK1	P07170	KAD1_YEAST	Adenylate kinase cytosolic	14,7	0,CO	MSSSESIRMVLIGPPGAGKG	Ac-S(2)	85
A*TIAP	0.52	A	Yeast	URA2	P07259	PYR1_YEAST	Protein URA1	14	CO	MATIAPTAPITPPMESTGDR	Ac-A(2)	83
S*VEEV	+	A	Yeast	TIF45	P07260	IF4E_YEAST	Eukaryotic translation initiation factor 4E	6,10,8	2D	MSVEEVSKKFEENVSVDDTT	Ac-S(2)	85
S*EPEF	+	A	Yeast	GDH1	P07262	DHE4_YEAST	NADP-specific glutamate dehydrogenase 1	14,3,6,10,8	2D,CO	MSEPEFQQAYEEVVSSLEDS	Ac-S(2)	85
S*SATA	+	A	Yeast	HTS1	P07263	SYH_YEAST	Histidyl-tRNA synthetase,mitochondrial precursor	6,8	2D	MLSRSLNKVVTSIKSSSIIR	*M(1)	100
S*IAEF	??	A	Yeast	SEC53	P07283	PMM_YEAST	Phosphomannomutase 14,6,1	0,8	2D,CO	MSIAEFAYKEKPETLVLFDV	Ac-S(2)	85
S*EATL	+	A	Yeast	TRP4	P07285	TRPD_YEAST	Anthranilate phosphoribosyltransferase	6,8	2D	MSEATLLSYTKKLLASPPQL	Ac-S(2)	85
S*NIVG	#NAME?	A	Yeast	RPC40	P07703	RPAC1_YEAST	DNA-directed RNA polymerases I and III subunit RPAC1	14	CO	MSNIVGIEYNRVTNTTSTDF	Ac-S(2)	85
A*SEKE	0.35	A	Yeast	FPP1	P08524	FPPS_YEAST	Farnesyl pyrophosphate synthetase	14	CO	MASEKEIRRERFLNVFPKLV	Ac-A(2)	83
S*AKAQ	??	A	Yeast	RPL11A	P0C0W9	RL11A_YEAST	60S ribosomal protein L11-A	14,1,5	MS,2D,CO	MSAKAQNPMRDLKIEKLVLN	Ac-S(2)	85
S*DAVT	0.45	A	Yeast	RPS24B	P0CX31	RS24_YEAST	40S ribosomal protein S24	14	CO	MSDAVTIRTRKVISNPLLAR	Ac-S(2)	85
S*GNGA	0.55	A	Yeast	RPL23A	P0CX41	RL23_YEAST	60S ribosomal protein L23	14	CO	MSGNGAQGTKFRISLGLPVG	Ac-S(2)	85
S*KITS	0.44	A	Yeast	RPL1B	P0CX43	RL1_YEAST	60S ribosomal protein L1	14,1	MS,CO	MSKITSSQVREHVKELLKYS	Ac-S(2)	85
S*TELT	0.39	A	Yeast	RPS11A	P0CX47	RS11_YEAST	40S ribosomal protein S11	14,1	MS,CO	MSTELTVQSERAFQKQPHIF	Ac-S(2)	85
S*AVPS	+	A	Yeast	RPS16A	P0CX51	RS16_YEAST	40S ribosomal protein S16	1,5	MS,2D	MSAVPSVQTFGKKKSATAVA	Ac-S(2)	85
S*LVVQ	0.39	A	Yeast	RPS18A	P0CX55	RS18_YEAST	40S ribosomal protein S18	1	MS	MSLVVQEQGSFQHILRLLNT	Ac-S(2)	85
S*AEIE	+	A	Yeast	SBP1	P10080	SSBP1_YEAST	Single-stranded nucleic acid-binding protein	6,8	2D	MSAEIEEATNAVNNLSINDS	Ac-S(2)	85
S*SVTG	+	A	Yeast	ADH4	P10127	ADH4_YEAST	Alcohol dehydrogenase 4	6,8	2D	MLGITYAVNSTKQLIFCCLK	*M(1)	100
S*KAVG	+	A	Yeast	SSA1	P10591	HSP71_YEAST	Heat shock protein SSA1	3,6,10,8	2D	MSKAVGIDLGTTYSCVAHFA	Ac-S(2)	85
S*KAVG	+	A	Yeast	SSA2	P10592	HSP72_YEAST	Heat shock protein SSA2	3,6,10,8	2D	MSKAVGIDLGTTYSCVAHFS	Ac-S(2)	85
A*GTFL	??	A	Yeast	SAM1	P10659	METK1_YEAST	S-adenosylmethionine synthetase 1	3,6,9,8	2D,??	MAGTFLFTSESVGEGHPDKI	Ac-A(2)	83
S*RPQV	+	A	Yeast	RPL4A	P10664	RL4A_YEAST	60S ribosomal protein L4-A	1	MS	MSRPQVTVHSLTGEATANAL	Ac-S(2)	85
S*QRKF	??	A	Yeast	PYC1	P11154	PYC1_YEAST	Pyruvate carboxylase 1	6,10,8	2D	MSQRKFAGLRDNFNLLGEKN	Ac-S(2)	85
S*EGPV	+	A	Yeast	ZWF1	P11412	G6PD_YEAST	Glucose-6-phosphate 1-dehydrogenase	10,7	2D	MSEGPVKFEKNTVISVFGAS	Ac-S(2)	85
A*EGVF	+	A	Yeast	SSB1	P11484	HSP75_YEAST	Heat shock protein SSB1	3,6,10,8	2D	MAEGVFQGAIGIDLGTTYSC	Ac-A(2)	83
A*ATKE	??	A	Yeast	NHP6B	P11633	NHP6B_YEAST	Non-histone chromosomal protein 6B	14	CO	MAATKEAKQPKEPKKRTTRR	Ac-A(2)	83
S*QLFN	??	A	Yeast	CCT1	P12612	TCPA_YEAST	T-complex protein 1 subunit alpha	14,6,8	2D,CO	MSQLFNNSRSDTLFLGGEKI	Ac-S(2)	85
S*NNSF	??	A	Yeast	PGI1	P12709	G6PI_YEAST	Glucose-6-phosphate isomerase	3,6,10,8	2D	MSNNSFTNFKLATELPAWSK	Ac-S(2)	85
S*DAQF	0.43	A	Yeast	CAP2	P13517	CAPZB_YEAST	F-actin-capping protein subunit beta	14	CO	MSDAQFDAALDLLRRLNPTT	Ac-S(2)	85
A*GKKI	87%(??&-)	A	Yeast	HOM2	P13663	DHAS_YEAST	Aspartate-semialdehyde dehydrogenase	14,6,10,8	2D,GO	MAGKKIAGVLGATGSVGQRF	Ac-A(2)	83
S*QVYF	0.48	A	Yeast	CPR1	P14832	CYPH_YEAST	Peptidyl-prolyl cis-trans isomerase	14,7	0,CO	MSQVYFDVEADGQPIGRVVF	Ac-S(2)	85
S*EPAQ	+	A	Yeast	TAL1	P15019	TAL1_YEAST	Transaldolase	3,6,8	2D	MSEPAQKKQKVANNSLEQLK	Ac-S(2)	85
A*GETF	??	A	Yeast	HSG82	P15108	HSC82_YEAST	ATP-dependent molecular chaperone HSC82	3,6,10,8	2D	MAGETFEFQAEITQLMSLII	Ac-A(2)	83
S*QQDN	??	A	Yeast	KRS1	P15180	SYKC_YEAST	Lysyl-tRNA synthetase,cytoplasmic	6,10,8	2D	MSQQDNVKAAAEGVANLHLD	Ac-S(2)	85
S*RPIV	+	A	Yeast	GUK1	P15454	KGUA_YEAST	Guanylate kinase	7	0	MSRPIVISGPSGTGKSTLLK	Ac-S(2)	85
S*DFQL	+	A	Yeast	FRS2	P15625	SYFA_YEAST	Phenylalanyl-tRNA synthetase alpha chain	6,10,8	2D	MSDFQLEILKKLDELDEIKS	Ac-S(2)	85
S*LTAD	??	A	Yeast	STI1	P15705	STI1_YEAST	Heat shock protein STI1	3,6,10,8	2D	MSLTADEYKQQGNAAFTAKD	Ac-S(2)	85
S*FNSP	0.84	A	Yeast	HSP26	P15992	HSP26_YEAST	Heat shock protein 26	14	CO	MSFNSPFFDFFDNINNEVDA	Ac-S(2)	85
S*EEGP	0.46	A	Yeast	RPB3	P16370	RPB3_YEAST	DNA-directed RNA polymerase II subunit RPB3	14	CO	MSEEGPQVKIREASKDNVDF	Ac-S(2)	85
S*EITL	(??&-)52%	A	Yeast	PDC5	P16467	PDC5_YEAST(*)	Pyruvate decarboxylase isozyme 2	14,3,6,10,8	2D,CO	MSEITLGKYLFERLSQVNCN	Ac-S(2)	85
S*EITL	0.52	A	Yeast	PDC5	P16467	PDC5_YEAST(*)	Pyruvate decarboxylase isozyme 2	14,3,6,10,8	2D,CO	MSEITLGKYLFERLSQVNCN	Ac-S(2)	85
S*DSQQ	??	A	Yeast	YEF3	P16521	EF3A_YEAST	Elongation factor 3A	14,6,10,8	2D,CO	MSDSQQSIKVLEELFQKLSV	Ac-S(2)	85
A*GAIE	0.43	A	Yeast	VMA1	P17255	VATA_YEAST	Vacuolar ATP synthase catalytic subunit A	14,3,6,8	2D,GO	MAGAIENARKEIKRISLEDH	Ac-A(2)	83
S*FDDL	??	A	Yeast	GLK1	P17709	HXKG_YEAST	Glucokinase GLK1	14,6,10,8	2D,CO	MSFDDLHKATERAVIQAVDQ	Ac-S(2)	85
S*DIKQ	??	A	Yeast	SKI3	P17883	SKI3_YEAST	Superkiller protein 3	14	CO	MSDIKQLLKEAKQELTNRDY	Ac-S(2)	85
S*EKFP	??	A	Yeast	CLC1	P17891	CLC1_YEAST	Clathrin light chain	14	CO	MSEKFPPLEDQNIDFTPNDK	Ac-S(2)	85
S*DEEH	#NAME?	A	Yeast	HYP1	P19211	IF5A1_YEAST	Eukaryotic translation initiation factor 5A-1	14	CO	MSDEEHTFENADAGASATYP	Ac-S(2)	85
S*KSKT	??	A	Yeast	SAM2	P19358	METK2_YEAST	S-adenosylmethionine synthetase 2	3,6,10,8	2D	MSKSKTFLFTSESVGEGHPD	Ac-S(2)	85
S*EVIE	??	A	Yeast	FPR1	P20081	FKBP_YEAST	FK506-binding protein 1	14	CO	MSEVIEGNVKIDRISPGDGA	Ac-S(2)	85
S*NTLF	0.44	A	Yeast	RPB8	P20436	RPAB3_YEAST	DNA-directed RNA polymerases I,II,and III subunit RPABC3	14	CO	MSNTLFDDIFQVSEVDPGRY	Ac-S(2)	85
S*SNTS	#NAME?	A	Yeast	NUP1	P20676	NUP1_YEAST	Nucleoporin NUP1	14	CO	MSSNTSSVMSSPRVEKRSFS	Ac-S(2)	85
T*SIGT	??	A	Yeast	PRE10	P21242	PSA3_YEAST	Proteasome component C1	14,6,2,8	2D,CO	MTSIGTGYDLSNSVFSPDGR	T(2)	75
S*GAAA	0.53	A	Yeast	SCL1	P21243	PSA6_YEAST	Proteasome component C7-alpha	14,6,2,8	2D,CO	MSGAAAASAAGYDRHITIFS	Ac-S(2)	85
S*TEEQ	0.46	A	Yeast	MCK1	P21965	MCK1_YEAST	Protein kinase MCK1	14	CO	MSTEEQNGVPLQRGSEFIAD	Ac-S(2)	85
S*SAIT	0.34	A	Yeast	VMA4	P22203	VATE_YEAST	Vacuolar proton pump subunit E	14,6,10,8	2D,CO	MSSAITALTPNQVNDELNKM	Ac-S(2)	85
S*SNNS	0.57	A	Yeast	UBA1	P22515	UBA1_YEAST	Ubiquitin-activating enzyme E1 1 14,6,1	0,8	2D,CO	MSSNNSGLSAAGEIDESLYS	Ac-S(2)	85
S*KGKV	??	A	Yeast	ARG1	P22768	ASSY_YEAST	Argininosuccinate synthase	3,6,8	2D	MSKGKVCLAYSGGLDTSVIL	Ac-S(2)	85
T*QFTD	8%(??&-)	A	Yeast	TKL1	P23254	TKT1_YEAST	Transketolase 1 14,6,1	0,8	2D,CO	MTQFTDIDKLAVSTIRILAV	T(2)	75
S*QVQS	+	A	Yeast	YCK2	P23292	KC12_YEAST	Casein kinase I homolog 2	14	CO	MSQVQSPLTATNSGLAVNNN	Ac-S(2)	85
S*DEEH	0.54	A	Yeast	HYP2	P23301	IF5A2_YEAST	Eukaryotic translation initiation factor 5A-2	14,6,10,8,7	2D,??,CO	MSDEEHTFETADAGSSATYP	Ac-S(2)	85
S*ATLF	0.45	A	Yeast	AAT2	P23542	AATC_YEAST	Aspartate aminotransferase,cytoplasmic	14,7	??,CO	MSATLFNNIELLPPDALFGI	Ac-S(2)	85
G*SRRY	+	A	Yeast	PRE9	P23638	PSA4_YEAST	Proteasome component Y13	6,2,8	2D	MGSRRYDSRTTIFSPEGRLY	G(2)	100
T*DRYS	+	A	Yeast	PRE8	P23639	PSA2_YEAST	Proteasome component Y7	6,2,8	2D	MTDRYSFSLTTFSPSGKLGQ	T(2)	75
S*APTP	+	A	Yeast	TOM40	P23644	TOM40_YEAST	Mitochondrial import receptor subunit TOM40	6,8	2D	MSAPTPLAEASQIPTIPALS	Ac-S(2)	85
S*ETEL	+	A	Yeast	ERG6	P25087	ERG6_YEAST	Sterol 24-C-methyltransferase	6,10,8	2D	MSETELRKRQAQFTRELHGD	Ac-S(2)	85
S*WEGF	??	A	Yeast	RVS161	P25343	RV161_YEAST	Reduced viability upon starvation protein 161	14	CO	MSWEGFKKAINRAGHSVIIK	Ac-S(2)	85
S*APEA	??	A	Yeast	RPS2	P25443	RS2_YEAST	40S ribosomal protein S2	14,1,5	2D,MS,CO	MSAPEAQQQKRGGFGGRNRG	Ac-S(2)	85
S*DPSS	+	A	Yeast	PUP3	P25451	PSB3_YEAST	Proteasome component PUP3	2	2D	MSDPSSINGGIVVAMTGKDC	Ac-S(2)	85
S*YGTI	#NAME?	A	Yeast	ATG22	P25568	ATG22_YEAST	Autophagy-related protein 22	14	CO	MSYGTINDMNESVTNYRIKK	Ac-S(2)	85
S*FFGL	#NAME?	A	Yeast	PAT1	P25644	PAT1_YEAST	DNA topoisomerase 2-associated protein PAT1	14	CO	MSFFGLENSGNARDGPLDFE	Ac-S(2)	85
S*EITL	(??&-)52%	A	Yeast	PDC6	P26263	PDC6_YEAST(*)	Pyruvate decarboxylase isozyme 3	14,3,6,10,8	2D,CO	MSEITLGKYLFERLKQVNVN	Ac-S(2)	85
S*EITL	0.52	A	Yeast	PDC6	P26263	PDC6_YEAST(*)	Pyruvate decarboxylase isozyme 3	14,3,6,10,8	2D,CO	MSEITLGKYLFERLKQVNVN	Ac-S(2)	85
A*FQKD	<5%	A	Yeast	RPL5	P26321	RL5_YEAST	60S ribosomal protein L5	14	GO	MAFQKDAKSSAYSSRFQTPF	Ac-A(2)	83
S*SGLV	??	A	Yeast	CDC60	P26637	SYLC_YEAST	Leucyl-tRNA synthetase,cytoplasmic 14,6,1	0,8	2D,CO	MSSGLVLENTARRDALIAIE	Ac-S(2)	85
S*DTEA	+	A	Yeast	RPS5	P26783	RS5_YEAST	40S ribosomal protein S5	6,10,1,5,8	2D,MS	MSDTEAPVEVQEDFEVVEEF	Ac-S(2)	85
S*VEPV	+	A	Yeast	RPL16A	P26784	RL16A_YEAST	60S ribosomal protein L16-A	5	2D,??	MSVEPVVVIDGKGHLVGRLA	Ac-S(2)	85
S*QPVV	0.4	A	Yeast	RPL16B	P26785	RL16B_YEAST	60S ribosomal protein L16-B	1	MS	MSQPVVVIDAKDHLLGRLAS	Ac-S(2)	85
S*APQA	+	A	Yeast	RPS7A	P26786	RS7A_YEAST	40S ribosomal protein S7-A	5	2D	MSAPQAKILSQAPTELELQV	Ac-S(2)	85
S*ITKT	0.58	A	Yeast	ADE1	P27616	PUR7_YEAST	Phosphoribosylaminoimidazole-succinocarboxamide synthase	14,6,8	2D,CO	MSITKTELDGILPLVARGKV	Ac-S(2)	85
T*ASLT	??	A	Yeast	URA1	P28272	PYRD_YEAST	Dihydroorotate dehydrogenase	6,10,8	2D	MTASLTTKFLNNTYENPFMN	T(2)	75
S*SSKF	??	A	Yeast	CAP1	P28495	CAPZA_YEAST	F-actin-capping protein subunit alpha	14	CO	MSSSKFEEVINKIINDSPPG	Ac-S(2)	85
S*DKVI	+	A	Yeast	YKL117W	P28707	SBA1_YEAST	Co-chaperone protein SBA1	10	2D	MSDKVINPQVAWAQRSSTTD	Ac-S(2)	85
S*TFGK	0.46	A	Yeast	ARO2	P28777	AROC_YEAST	Chorismate synthase	14	CO	MSTFGKLFRVTTYGESHCKS	Ac-S(2)	85
S*TSRE	+	A	Yeast	BMH1	P29311	BMH1_YEAST	Protein BMH1	3,6,10,8	2D	MSTSREDSVYLAKLAEQAER	Ac-S(2)	85
S*QGTL	0.4	A	Yeast	CAM1	P29547	EF1G1_YEAST	Elongation factor 1-gamma 1	14	CO	MSQGTLYANFRIRTWVPRGL	Ac-S(2)	85
S*NKLF	??	A	Yeast	PMI40	P29952	MANA_YEAST	Mannose-6-phosphate isomerase	14	CO	MSNKLFRLDAGYQQYDWGKI	Ac-S(2)	85
S*LAKS	+	A	Yeast	ATP7	P30902	ATP7_YEAST	ATP synthase subunit d,mitochondrial	7	??	MSLAKSAANKLDWAKVISSL	Ac-S(2)	85
T*LQES	??	A	Yeast	CYS3	P31373	CYS3_YEAST	Cystathionine gamma-lyase	6,8	2D	MTLQESDKFATKAIHAGEHV	T(2)	75
T*TTAQ	0.53	A	Yeast	TPS2	P31688	TPS2_YEAST	Trehalose-phosphatase	14	CO	MTTTAQDNSPKKRQRIINCV	T(2)	75
A*EASI	0.85	A	Yeast	GLN1	P32288	GLNA_YEAST	Glutamine synthetase	14,3,6,10,8	2D,CO	MAEASIEKTQILQKYLELDQ	Ac-A(2)	83
S*SSKK	0.48	A	Yeast	PYC2	P32327	PYC2_YEAST	Pyruvate carboxylase 2 14,6,1	0,8	2D,CO	MSSSKKLAGLRDNFSLLGEK	Ac-S(2)	85
S*ALPE	0.39	A	Yeast	PSE1	P32337	IMB3_YEAST	Importin subunit beta-3	14	CO	MSALPEEVNRTLLQIVQAFA	Ac-S(2)	85
S*VKPI	+	A	Yeast	SRP21	P32342	SRP21_YEAST	Signal recognition particle subunit SRP21	14,7	??,CO	MSVKPIDNYITNSVRLFEVN	Ac-S(2)	85
S*QNIQ	#NAME?	A	Yeast	KNS1	P32350	KNS1_YEAST	Dual specificity protein kinase KNS1	14	CO	MSQNIQIGTRKRSRANMNNS	Ac-S(2)	85
S*QVNT	0.62	A	Yeast	NTH1	P32356	TREA_YEAST	Neutral trehalase	14	CO	MSQVNTSQGPVAQGRQRRLS	Ac-S(2)	85
S*KVAQ	0.14	A	Yeast	MRP49	P32388	RM49_YEAST	Mitochondrial 54S ribosomal protein MRP49	14	CO	MSKVAQQLKFLNKISATTRL	Ac-S(2)	85
S*ESPM	??	A	Yeast	ARO4	P32449	AROG_YEAST	Phospho-2-dehydro-3-deoxyheptonate aldolase,tyrosine-inhibited	14,6,8	2D,CO	MSESPMFAANGMPKVNQGAE	Ac-S(2)	85
S*GIID	#NAME?	A	Yeast	CDC11	P32458	CDC11_YEAST	Cell division control protein 11	14	CO	MSGIIDASSALRKRKHLKRG	Ac-S(2)	85
S*AATA	??	A	Yeast	CDC12	P32468	CDC12_YEAST	Cell division control protein 12	14	CO	MSAATATAAPVPPPVGISNL	Ac-S(2)	85
A*STDF	+	A	Yeast	EFB1	P32471	EF1B_YEAST	Elongation factor 1-beta	6,10,8	2D	MASTDFSKIETLKQLNASLA	Ac-A(2)	83
A*EKEE	+	A	Yeast	VPH1	P32563	VPH1_YEAST	Vacuolar ATP synthase subunit a,vacuolar isoform	14,1	2D,CO	MAEKEEAIFRSAEMALVQFY	Ac-A(2)	83
T*KSEQ	??&-	A	Yeast	CYS4	P32582	CBS_YEAST	Cystathionine beta-synthase	14,6,8	2D,CO	MTKSEQQADSRHNVIDLVGN	T(2)	75
S*ENNE	+	A	Yeast	PUB1	P32588	PUB1_YEAST	Nuclear and cytoplasmic polyadenylated RNA-binding protein PUB1	6,10,8	2D	MSENNEEQHQQQQQQQPVAV	Ac-S(2)	85
S*TPFG	??	A	Yeast	SSE1	P32589	HSP7F_YEAST(*)	Heat shock protein homolog SSE1	14,3,6,10,8	2D,CO	MSTPFGLDLGNNNSVLAVAR	Ac-S(2)	85
S*TPFG	??	A	Yeast	SSE2	P32590	HSP79_YEAST(*)	Heat shock protein homolog SSE2	14,3,6,10,8	2D,CO	MSTPFGLDLGNNNSVLAVAR	Ac-S(2)	85
S*DPVE	??	A	Yeast	SEC17	P32602	SEC17_YEAST	Alpha-soluble NSF attachment protein	14,6,8	2D,CO	MSDPVELLKRAEKKGVPSSG	Ac-S(2)	85
S*TFSA	??	A	Yeast	YER175C	P32643	YE05_YEAST	Uncharacterized protein YER175C	14	CO	MSTFSASDFNSERYSSSRPS	Ac-S(2)	85
S*AATV	+	A	Yeast	SFA1	P32771	FADH_YEAST	S-(hydroxymethyl)glutathione dehydrogenase	6,8	2D	MSAATVGKPIKCIAAVAYDA	Ac-S(2)	85
S*APAA	??	A	Yeast	GSP1	P32835	GSP1_YEAST	GTP-binding nuclear protein GSP1/CNR1 14,6,1	0,8	2D,CO	MSAPAANGEVPTFKLVLVGD	Ac-S(2)	85
S*LPAT	+	A	Yeast	YST1	P32905	RS0A_YEAST	40S ribosomal protein S0-A	6,10,8	2D,MS	MSLPATFDLTPEDAQLLLAA	Ac-S(2)	85
A*TLEE	??	A	Yeast	RPT5	P33297	PRS6A_YEAST	26S protease regulatory subunit 6A	14	CO	MATLEELDAQTLPGDDELDQ	Ac-A(2)	83
S*LERE	+	A	Yeast	SER1	P33330	SERC_YEAST	Phosphoserine aminotransferase	6,10,8	2D	MSLEREEPQHFGAGPAQMPT	Ac-S(2)	85
S*LDFN	0.34	A	Yeast	NTF2	P33331	NTF2_YEAST	Nuclear transport factor 2	14	CO	MSLDFNTLAQNFTQFYYNQF	Ac-S(2)	85
S*EKPQ	0.39	A	Yeast	LAH1	P33399	LAH1_YEAST	La protein homolog	14	CO	MSEKPQQEEQEKPQSRRNSF	Ac-S(2)	85
S*LLID	??	A	Yeast	PGM1	P33401	PGM1_YEAST	Phosphoglucomutase-1	14	CO	MSLLIDSVPTVAYKDQKPGT	Ac-S(2)	85
S*EEKT	0.49	A	Yeast	PMT1	P33775	PMT1_YEAST	Dolichyl-phosphate-mannose--protein mannosyltransferase 1	14	CO	MSEEKTYKRVEQDDPVPELD	Ac-S(2)	85
S*KKFS	??	A	Yeast	LTV1	P34078	LTV1_YEAST	Protein LTV1	14	CO	MSKKFSSKNSQRYVVVHRPH	Ac-S(2)	85
S*QTRE	+	A	Yeast	BMH2	P34730	BMH2_YEAST	Protein BMH2	3,6,10,8	2D	MSQTREDSVYLAKLAEQAER	Ac-S(2)	85
V*AQVQ	??	A	Yeast	TSA1	P34760	TSA1_YEAST	Peroxiredoxin TSA1	6,10,8	2D	MVAQVQKQAPTFKKTAVVDG	V(2)	100
T*TDNA	??	A	Yeast	TPS1	Q00764	TPS1_YEAST	Alpha,alpha-trehalose-phosphate synthase	6,10,8	2D	MTTDNAKAQLTSSSGGNIIV	T(2)	100
S*EECI	0.23	A	Yeast	THI80	P35202	THI80_YEAST	Thiamine pyrophosphokinase	14	CO	MSEECIENPERIKIGTDLIN	Ac-S(2)	85
S*EGFS	??	A	Yeast	SKI2	P35207	SKI2_YEAST	Antiviral helicase SKI2	14	CO	MSEGFSSSSIQELYQSLKEI	Ac-S(2)	85
S*NEIE	#NAME?	A	Yeast	MRP8	P35719	MRP8_YEAST	Uncharacterized protein MRP8	14	CO	MSNEIELLQKQVSELQDLVK	Ac-S(2)	85
S*QYAS	+	A	Yeast	KES1	P35844	KES1_YEAST	Protein KES1	6,10,8	2D	MSQYASSSSWTSFLKSIASF	Ac-S(2)	85
S*QGTL	??	A	Yeast	TEF4	P36008	EF1G2_YEAST	Elongation factor 1-gamma 2	14	CO	MSQGTLYINRSPRNYASEAL	Ac-S(2)	85
S*TDSI	+	A	Yeast	RPL14A	P36105	RL14A_YEAST	60S ribosomal protein L14-A	1	MS	MSTDSIVKASNWRLVEVGRV	Ac-S(2)	85
T*EFEL	0.24	A	Yeast	GLY1	P37303	GLY1_YEAST	Low specificity L-threonine aldolase	14,6,8	2D,CO	MTEFELPPKYITAANDLRSD	T(2)	75
A*SNEV	0.32	A	Yeast	ASC1	P38011	GBLP_YEAST	Guanine nucleotide-binding protein subunit beta-like protein	14	CO	MASNEVLVLRGTLEGHNGWV	Ac-A(2)	83
S*DLVN	+	A	Yeast	YLR109W	P38013	AHP1_YEAST	Peroxiredoxin type-2	3,6,10,8	2D	MSDLVNKKFPAGDYKFQYIA	Ac-S(2)	85
S*VEDI	??	A	Yeast	GRS1	P38088	SYG_YEAST	Glycyl-tRNA synthetase 1	14,6,10,8	2D,CO	MSVEDIKKARAAVPFNREQL	Ac-S(2)	85
S*SSVA	+	A	Yeast	ARA	P38115	ARA1_YEAST	D-arabinose dehydrogenase	6,10,8	2D	MSSSVASTENIVENMLHPKT	Ac-S(2)	85
S*EEPP	#NAME?	A	Yeast	SFT2	P38166	SFT2_YEAST	Protein transport protein SFT2	14	CO	MSEEPPSDQVNSLRDSLNRW	Ac-S(2)	85
A*FLNI	0.1	A	Yeast	APD1	P38281	APD1_YEAST	Actin patches distal protein 1	14	GO	MAFLNIFKQKRGDEASQLSA	Ac-A(2)	83
A*STSN	+	A	Yeast	YBR214W	P38314	YB64_YEAST	Uncharacterized protein YBR214W	14	CO	MASTSNTFPPSQSNSSNNLP	Ac-A(2)	83
S*SSGV	+	A	Yeast	YBR267W	P38344	REI1_YEAST	Pre-60S factor REI1	6,10,8	2D	MSSSGVYTCNSCVLTFDSSD	Ac-S(2)	85
S*INIC	+	A	Yeast	TIF5	P38431	IF5_YEAST	Eukaryotic translation initiation factor 5	6,8	2D	MSINICRDNHDPFYRYKMPP	Ac-S(2)	85
A*AGEQ	+	A	Yeast	GUA1	P38625	GUAA_YEAST	GMP synthase [glutamine-hydrolyzing]	6,8	2D	MAAGEQVSNMFDTILVLDFG	Ac-A(2)	83
S*DFQK	??	A	Yeast	RPS20	P38701	RS20_YEAST	40S ribosomal protein S20	14,1	MS,CO	MSDFQKEKVEEQEQQQQQII	Ac-S(2)	85
S*ADFG	??	A	Yeast	GND1	P38720	6PGD1_YEAST	6-phosphogluconate dehydrogenase,decarboxylating 1	6,10,8	2D	MSADFGLIGLAVMGQNLILN	Ac-S(2)	85
S*SQPS	#NAME?	A	Yeast	GOS1	P38736	GOS1_YEAST	Protein transport protein GOS1	14	CO	MSSQPSFVTIRGKAISLETQ	Ac-S(2)	85
T*GMES	#NAME?	A	Yeast	OTU2	P38747	OTU2_YEAST	OTU domain-containing protein 2	14	CO	MTGMESGENLENMEDILARH	T(2)	75
S*DINE	+	A	Yeast	DYS1	P38791	DHYS_YEAST	Deoxyhypusine synthase	6,8	2D	MSDINEKLPELLQDAVLKAS	Ac-S(2)	85
S*VSLE	0.44	A	Yeast	LSM12	P38828	LSM12_YEAST	Protein LSM12	14	CO	MSVSLEQTLGFRIKVTNVLD	Ac-S(2)	85
S*EFLN	+	A	Yeast	YHR122W	P38829	YHS2_YEAST	UPF0195 protein YHR122W	14	CO	MSEFLNENPDILEENQLPTR	Ac-S(2)	85
S*AIPE	??	A	Yeast	EGD2	P38879	NACA_YEAST	Nascent polypeptide-associated complex subunit alpha	14,1	2D,CO	MSAIPENANVTVLNKNEKKA	Ac-S(2)	85
S*EEFI	#NAME?	A	Yeast	RIX1	P38883	RIX1_YEAST	Pre-rRNA-processing protein RIX1	14	CO	MSEEFIAVSTLARNLEIAKG	Ac-S(2)	85
S*TLLK	0.86	A	Yeast	HSP10	P38910	CH10_YEAST	10 kDa heat shock protein,mitochondrial	14,7	??,CO	MSTLLKSAKSIVPLMDRVLV	Ac-S(2)	85
G*SRSE	+	A	Yeast	CKB2	P38930	CSK2C_YEAST	Casein kinase II subunit beta'	7	??	MGSRSENVGTVTREGSRVEQ	G(2)	100
T*DYIL	0.36	A	Yeast	ADE6	P38972	PUR4_YEAST	Phosphoribosylformylglycinamidine synthase	14,6,8	2D,CO	MTDYILPGPKALSQFRVDNL	T(2)	75
A*TPST	#NAME?	A	Yeast	TEM1	P38987	TEM1_YEAST	Protein TEM1	14	CO	MATPSTGANNSIPAVRNQVE	Ac-A(2)	83
S*VQIF	+	A	Yeast	CCT2	P39076	TCPB_YEAST	T-complex protein 1 subunit beta	14,6,8	2D,CO	MSVQIFGDQVTEERAENARL	Ac-S(2)	85
S*LQLL	??	A	Yeast	CCT6	P39079	TCPZ_YEAST	T-complex protein 1 subunit zeta	14,6,10,8	2D,CO	MSLQLLNPKAESLRRDAALK	Ac-S(2)	85
A*NDLV	#NAME?	A	Yeast	RPS14B	P39516	RS14B_YEAST	40S ribosomal protein S14-B	14	CO	MANDLVQARDNSQVFGVARI	Ac-A(2)	83
S*FKGF	+	A	Yeast	RVS167	P39743	RV167_YEAST	Reduced viability upon starvation protein 167	6,8	2D	MSFKGFTKAVSRAPQSFRQK	Ac-S(2)	85
S*APAQ	0.35	A	Yeast	SAH1	P39954	SAHH_YEAST	Adenosylhomocysteinase 14,6,1	0,8	2D,CO	MSAPAQNYKIADISLAAFGR	Ac-S(2)	85
S*AGIG	0.44	A	Yeast	BIM1	P40013	BIM1_YEAST	Protein BIM1	14	CO	MSAGIGESRTELLTWLNGLL	Ac-S(2)	85
A*DYSS	0.19	A	Yeast	THO1	P40040	THO1_YEAST	Protein THO1	14	CO	MADYSSLTVVQLKDLLTKRN	Ac-A(2)	83
S*SAPL	#NAME?	A	Yeast	VTC1	P40046	VTC1_YEAST	Vacuolar transporter chaperone 1	14	CO	MSSAPLLQRTPGKKIALPTR	Ac-S(2)	85
T*SIDI	+	A	Yeast	SER3	P40054	SERA_YEAST	D-3-phosphoglycerate dehydrogenase 1	14	CO	MTSIDINNLQNTFQQAMNMS	T(2)	75
S*ELTE	0.47	A	Yeast	GET2	P40056	GET2_YEAST	Golgi to ER traffic protein 2	14	CO	MSELTEAEKRRLLRERRQKK	Ac-S(2)	85
A*TKQL	#NAME?	A	Yeast	FAU1	P40099	FTHC_YEAST	5-formyltetrahydrofolate cyclo-ligase	14	CO	MATKQLLRRQIKRVINALDY	Ac-A(2)	83
A*EGVF	+	A	Yeast	SSB2	P40150	HSP76_YEAST	Heat shock protein SSB2	3,6,10,8	2D	MAEGVFQGAIGIDLGTTYSC	Ac-A(2)	83
S*ANEF	#NAME?	A	Yeast	YNL208W	P40159	YNU8_YEAST	Uncharacterized protein YNL208W	14	CO	MSANEFYSSGQQGQYNQQNN	Ac-S(2)	85
T*TNDT	+	A	Yeast	LYS7	P40202	CCS1_YEAST	Superoxide dismutase 1 copper chaperone	6,8	2D	MTTNDTYEATYAIPMHCENC	T(2)	75
S*GYDR	+	A	Yeast	PRE6	P40303	PSA7_YEAST	Proteasome component PRE6	2	2D	MSGYDRALSIFSPDGHIFQV	Ac-S(2)	85
A*ARPQ	+	A	Yeast	CCT5	P40413	TCPE_YEAST	T-complex protein 1 subunit epsilon	6,8	2D	MAARPQQPPMEMPDLSNAIV	Ac-A(2)	83
S*REGF	+	A	Yeast	RPC10	P40422	RPAB4_YEAST	DNA-directed RNA polymerases I,II,and III subunit RPABC4	7	0	MSREGFQIPTNLDAAAAGTS	Ac-S(2)	85
S*GSTE	#NAME?	A	Yeast	DPH1	P40487	DPH1_YEAST	Diphthamide biosynthesis protein 1	14	CO	MSGSTESKKQPRRRFIGRKS	Ac-S(2)	85
S*YSAA	#NAME?	A	Yeast	SER33	P40510	SER33_YEAST	D-3-phosphoglycerate dehydrogenase 2	14	CO	MSYSAADNLQDSFQRAMNFS	Ac-S(2)	85
S*TSVP	0.67	A	Yeast	AGE2	P40529	AGE2_YEAST	Protein AGE2	14	CO	MSTSVPVKKALSALLRDPGN	Ac-S(2)	85
S*FNAF	+	A	Yeast	YIL041W	P40531	GVP36_YEAST	Protein GVP36	3,6,10,8	2D	MSFNAFASSLSKKLQEISTS	Ac-S(2)	85
S*QNVY	0.53	A	Yeast	ERG10	P41338	THIL_YEAST	Acetyl-CoA acetyltransferase	14	CO	MSQNVYIVSTARTPIGSFQG	Ac-S(2)	85
T*SLSS	+	A	Yeast	SEC26	P41810	COPB_YEAST	Coatomer subunit beta	7	??	MTSLSSQPAYTLVFDPSPSM	T(2)	75
G*GILK	??	A	Yeast	GLC8	P41818	GLC8_YEAST	Protein GLC8	14	CO	MGGILKNPLALSPEQLAQQD	G(2)	100
S*SEDK	+	A	Yeast	YRB1	P41920	YRB1_YEAST	Ran-specific GTPase-activating protein 1	10	2D	MSSEDKKPVVDKKEEAAPKP	Ac-S(2)	85
T*KIKV	+	A	Yeast	IDP2	P41939	IDHC_YEAST	Isocitrate dehydrogenase [NADP] cytoplasmic	7	ci	MTKIKVANPIVEMDGDEQTR	T(2)	75
S*AKQQ	0.49	A	Yeast	YGR207C	P42940	ETFB_YEAST	Probable electron transfer flavoprotein subunit beta	14	CO	MSAKQQLRILVPVKRVVDFQ	Ac-S(2)	85
A*SIGS	0.46	A	Yeast	GCN20	P43535	GCN20_YEAST	Protein GCN20	14,6,8	2D,CO	MASIGSQVRKAASSIDPIVT	Ac-A(2)	83
S*GNQM	0.73	A	Yeast	YFR003C	P43587	YFH3_YEAST	Uncharacterized protein YFR003C	14	CO	MSGNQMAMGSEQQQTVGSRT	Ac-S(2)	85
S*GETF	0.31	A	Yeast	UBP6	P43593	UBP6_YEAST	Ubiquitin carboxyl-terminal hydrolase 6	14	CO	MSGETFEFNIRHSGKVYPIT	Ac-S(2)	85
S*HSLT	+	A	Yeast	YFR044C	P43616	CPGL_YEAST	Glutamate carboxypeptidase-like protein YFR044C	6,8	2D	MSHSLTSVFQKIDSLKPQFF	Ac-S(2)	85
S*LPAT	+	A	Yeast	YST2	P46654	RS0B_YEAST	40S ribosomal protein S0-B	6,10,1,8	2D,MS	MSLPATFDLTPEDAQLLLAA	Ac-S(2)	85
S*ENTT	#NAME?	A	Yeast	SUM1	P46676	SUM1_YEAST	Suppressor of mar1-1 protein	14	CO	MSENTTAPSDNITNEQRLPS	Ac-S(2)	85
S*QIAQ	#NAME?	A	Yeast	GIM6	P46988	PFD1_YEAST	Prefoldin subunit 1	14	CO	MSQIAQEMTVSLRNARTQLD	Ac-S(2)	85
S*LRLP	??	A	Yeast	CCT8	P47079	TCPQ_YEAST	T-complex protein 1 subunit theta	6,8	2D	MSLRLPQNPNAGLFKQGYNS	Ac-S(2)	85
S*ELFG	+	A	Yeast	MPP10	P47083	MPP10_YEAST	U3 small nucleolar RNA-associated protein MPP10	14	CO	MSELFGVLKSNAGRIILKDP	Ac-S(2)	85
S*ATLK	0.49	A	Yeast	LSM8	P47093	LSM8_YEAST	U6 snRNA-associated Sm-like protein LSm8	14	CO	MSATLKDYLNKRVVIIKVDG	Ac-S(2)	85
S*TNFE	+	A	Yeast	YJR070C	P47120	DOHH_YEAST	Deoxyhypusine hydroxylase	6,10,8	2D	MSTNFEKHFQENVDECTLEQ	Ac-S(2)	85
T*APLV	??	A	Yeast	YJR105W	P47143	ADK_YEAST	Adenosine kinase	6,10,8	2D	MTAPLVVLGNPLLDFQADVT	T(2)	75
S*KKLS	#NAME?	A	Yeast	YJR134C	P47166	YJ9C_YEAST	Uncharacterized protein YJR134C	14	CO	MSKKLSLEERLSLATKKGRK	Ac-S(2)	85
S*SVQS	+	A	Yeast	RPS7B	P48164	RS7B_YEAST	40S ribosomal protein S7-B	1	MS	MSSVQSKILSQAPSELELQV	Ac-S(2)	85
S*LNIH	+	A	Yeast	DSK2	P48510	DSK2_YEAST	Ubiquitin domain-containing protein DSK2	6,8	2D	MSLNIHIKSGQDKWEVNVAP	Ac-S(2)	85
A*MNTG	#NAME?	A	Yeast	MON2	P48563	MON2_YEAST	Protein MON2	14	CO	MAMNTGGFDSMQRQLEAELR	Ac-A(2)	83
T*AAKP	??&-	A	Yeast	LYS20	P48570	HOSC_YEAST	Homocitrate synthase,cytosolic isozyme	14,6,8	2D,CO	MTAAKPNPYAAKPGDYLSNV	T(2)	75
S*SLCL	??	A	Yeast	UBC9	P50623	UBC9_YEAST	SUMO-conjugating enzyme UBC9	14	CO	MSSLCLQRLQEERKKWRKDH	Ac-S(2)	85
S*SPTP	0.53	A	Yeast	SBH1	P52870	SC6B1_YEAST	Protein transport protein SBH1	14	CO	MSSPTPPGGQRTLQKRKQGS	Ac-S(2)	85
A*ASVP	0.51	A	Yeast	SEB2	P52871	SC6B2_YEAST	Protein transport protein SEB2	14	CO	MAASVPPGGQRILQKRRQAQ	Ac-A(2)	83
S*TDTM	#NAME?	A	Yeast	EDC1	P53080	EDC1_YEAST	Enhancer of mRNA-decapping protein 1	14	CO	MSTDTMYFNSSRLLPSAGRN	Ac-S(2)	85
T*LPES	24%(??&-)	A	Yeast	ARO8	P53090	ARO8_YEAST	Aromatic amino acid aminotransferase 1	14,6,8	2D,CO	MTLPESKDFSYLFSDETNAR	T(2)	75
S*DVLS	0.51	A	Yeast	YGL196W	P53095	YGU6_YEAST	Uncharacterized protein YGL196W	14	CO	MSDVLSQYKGCSVRDLPTPN	Ac-S(2)	85
S*KVPR	#NAME?	A	Yeast	MMS2	P53152	MMS2_YEAST	Ubiquitin-conjugating enzyme variant MMS2	14	CO	MSKVPRNFRLLEELEKGEKG	Ac-S(2)	85
S*LISI	0.42	A	Yeast	GUP1	P53154	GUP1_YEAST	Glycerol uptake protein 1	14	CO	MSLISILSPLITSEGLDSRI	Ac-S(2)	85
S*EEQD	+	A	Yeast	SUG2	P53549	PRS10_YEAST	26S protease subunit RPT4	10,1	2D	MSEEQDPLLAGLGETSGDNH	Ac-S(2)	85
S*SSIF	0.29	A	Yeast	YNR021W	P53723	YN8B_YEAST	Uncharacterized protein YNR021W	14	CO	MSSSIFGPLTGFLERVNSLN	Ac-S(2)	85
S*QAAK	+	A	Yeast	MRPL19	P53875	RM19_YEAST	54S ribosomal protein L19,mitochondrial precursor	9	??	MSQAAKNVIVKLIVGAGQAA	Ac-S(2)	85
S*SAIV	??	A	Yeast	YNL179C	Q06252	YNR9_YEAST	Uncharacterized protein YLR179C	6,10,8	2D	MSSAIVAKLNKEDIIKDTVK	Ac-S(2)	85
S*ASIP	+	A	Yeast	YNL134C	P53912	YNN4_YEAST	Uncharacterized protein YNL134C	6,8	2D	MSASIPETMKAVVIENGKAV	Ac-S(2)	85
S*AKSF	??	A	Yeast	DAK1	P54838	DAK1_YEAST	Dihydroxyacetone kinase 1	6,8	2D	MSAKSFEVTDPVNSSLKGFA	Ac-S(2)	85
S*SSQQ	0.5	A	Yeast	PRO2	P54885	PROA_YEAST	Gamma-glutamyl phosphate reductase 14,6,1	0,8	2D,CO	MSSSQQIAKNARKAGNILKT	Ac-S(2)	85
S*TVNV	+	A	Yeast	ATP21	P81449	ATPJ_YEAST	ATP synthase subunit e,mitochondrial	7	??	MSTVNVLRYSALGLGLFFGF	Ac-S(2)	85
S*EAQE	+	A	Yeast	NPL3	Q01560	NOP3_YEAST	Nucleolar protein 3	6,8	2D	MSEAQETHVEQLPESVVDAP	Ac-S(2)	85
S*QAVN	0.51	A	Yeast	RPS15	Q01855	RS15_YEAST	40S ribosomal protein S15	14,1	MS,CO	MSQAVNAKKRVFKTHSYRGV	Ac-S(2)	85
A*GNAN	0.33	A	Yeast	YVH1	Q02256	PVH1_YEAST	Tyrosine-protein phosphatase YVH1	14	GO	MAGNANSVDEEVTRILGGIY	Ac-A(2)	83
S*AQKA	+	A	Yeast	RPL6A	Q02326	RL6A_YEAST	60S ribosomal protein L6-A	1	MS	MSAQKAPKWYPSEDVAALKK	Ac-S(2)	85
S*RSGV	+	A	Yeast	COF1	Q03048	COFI_YEAST	Cofilin	7	0	MSRSGVAVADESLTAFNDLK	Ac-S(2)	85
S*VEEK	#NAME?	A	Yeast	NHP10	Q03435	NHP10_YEAST	Non-histone protein 10	14	CO	MSVEEKKRRLEELKDQNVVL	Ac-S(2)	85
A*DLQK	#NAME?	A	Yeast	NUP53	Q03790	NUP53_YEAST	Nucleoporin NUP53	14	CO	MADLQKQENSSRFTNVSVIA	Ac-A(2)	83
S*EVAP	0.39	A	Yeast	TIF35	Q04067	EIF3G_YEAST	Eukaryotic translation initiation factor 3 RNA-binding subunit	14	CO	MSEVAPEEIIENADGSRSII	Ac-S(2)	85
S*SLLI	??	A	Yeast	VTI1	Q04338	VTI1_YEAST	t-SNARE VTI1	14	CO	MSSLLISYESDFKTTLEQAK	Ac-S(2)	85
S*PLNV	0.38	A	Yeast	YMR315W	Q04869	YM94_YEAST	Uncharacterized protein YMR315W	14	CO	MSPLNVGIVGTGIFARDRHL	Ac-S(2)	85
S*LISA	+	A	Yeast	YMR031C	Q05050	YMS1_YEAST	Uncharacterized protein YMR031C	14	CO	MSLISAVEDRDIHNIGKTSG	Ac-S(2)	85
A*STAN	+	A	Yeast	YDR341C	Q05506	SYRC_YEAST	Arginyl-tRNA synthetase,cytoplasmic	6,10,8	2D	MASTANMISQLKKLSIAEPA	Ac-A(2)	83
S*WDDE	+	A	Yeast	HCR1	Q05775	EIF3J_YEAST	Probable eukaryotic translation initiation factor 3 30 kDa subunit	6,8	2D	MSWDDEAINGSMGNDDAVLM	Ac-S(2)	85
S*DILN	0.6	A	Yeast	PNP1	Q05788	PNPH_YEAST	Purine nucleoside phosphorylase	14	CO	MSDILNVSQQREAITKAAAY	Ac-S(2)	85
S*TAEF	0.39	A	Yeast	KAP95	Q06142	IMB1_YEAST	Importin subunit beta-1	14	CO	MSTAEFAQLLENSILSPDQN	Ac-S(2)	85
S*QLPT	0.56	A	Yeast	DCS1	Q06151	DCPS_YEAST	Scavenger mRNA-decapping enzyme DcpS	14	CO	MSQLPTDFASLIKRFQFVSV	Ac-S(2)	85
A*GENP	0.09	A	Yeast	ESF1	Q06344	ESF1_YEAST	Pre-rRNA-processing protein ESF1	14	GO	MAGENPKKEGVDARFAGIYS	Ac-A(2)	83
S*DVTQ	0.54	A	Yeast	RRP9	Q06506	RRP9_YEAST	Ribosomal RNA-processing protein 9	14	CO	MSDVTQQKKRKRSKGEVNPS	Ac-S(2)	85
S*NTSE	#NAME?	A	Yeast	HPA2	Q06592	HPA2_YEAST	Histone acetyltransferase HPA2	14	CO	MSNTSEDNITVRFVTENDKE	Ac-S(2)	85
S*TMST	#NAME?	A	Yeast	LUC7	Q07508	LUC7_YEAST	Protein LUC7	14	CO	MSTMSTPAAEQRKLVEQLMG	Ac-S(2)	85
S*TIST	#NAME?	A	Yeast	IWR1	Q07532	IWR1_YEAST	Protein IWR1	14	CO	MSTISTTTAPEFIRVKRRRD	Ac-S(2)	85
S*FHQQ	+	A	Yeast	YDL124W	Q07551	KAR_YEAST	NADPH-dependent alpha-keto amide reductase	10	2D	MSFHQQFFTLNNGNKIPAIA	Ac-S(2)	85
T*SKPS	0.61	A	Yeast	YLL029W	Q07825	XPP_YEAST	Putative Xaa-Pro aminopeptidase	14	CO	MTSKPSTSDGRAHSISHVPG	T(2)	75
S*SIYK	#NAME?	A	Yeast	BRX1	Q08235	BRX1_YEAST	Ribosome biogenesis protein BRX1	14	CO	MSSIYKALAGKSKDNKSEKK	Ac-S(2)	85
S*DINE	??	A	Yeast	YOR052C	Q08422	YO052_YEAST	AN1-type zinc finger protein YOR052C	14	CO	MSDINEIEIPSRKDEIRQVT	Ac-S(2)	85
T*ASTP	0.3	A	Yeast	GPM2	Q12008	PMG2_YEAST	Phosphoglycerate mutase 2	14	CO	MTASTPSNVMTLFLLRHGQS	T(2)	75
A*QEIT	+	A	Yeast	SPE3	Q12074	SPEE_YEAST	Spermidine synthase	6,10,8	2D	MAQEITHPTIVDGWFREISD	Ac-A(2)	83
S*FIKN	??	A	Yeast	DAP1	Q12091	DAP1_YEAST	Damage response protein 1	14	CO	MSFIKNLLFGGVKTSEDPTG	Ac-S(2)	85
S*NDET	+	A	Yeast	WRS1	Q12109	SYWC_YEAST	Tryptophanyl-tRNA synthetase,cytoplasmic	6,8	2D	MSNDETVEKVTQQVSELKST	Ac-S(2)	85
S*ASKE	??	A	Yeast	SGT2	Q12118	SGT2_YEAST	Small glutamine-rich tetratricopeptide repeat-containing protein 2	6,10,8	2D	MSASKEEIAALIVNYFSSIV	Ac-S(2)	85
S*ENNE	??	A	Yeast	LYS21	Q12122	HOSM_YEAST	Homocitrate synthase,mitochondrial precursor	14	CO	MSENNEFQSVTESTTAPTTS	Ac-S(2)	85
S*NLYK	0.56	A	Yeast	YDR063W	Q12156	YD063_YEAST	Uncharacterized protein YDR063W	14	CO	MSNLYKIGTETRNKIKKFRT	Ac-S(2)	85
S*ANLD	??	A	Yeast	YRA1	Q12159	YRA1_YEAST	RNA annealing protein YRA1	14	CO	MSANLDKSLDEIIGSNKAGS	Ac-S(2)	85
A*TMET	+	A	Yeast	NBP2	Q12163	NBP2_YEAST	NAP1-binding protein 2	14	CO	MATMETTTQKDTNILKSGLK	Ac-A(2)	83
S*ENNG	+	A	Yeast	MAK21	Q12176	MAK21_YEAST	Ribosome biogenesis protein MAK21	14	CO	MSENNGNPLDLSSLRNKISS	Ac-S(2)	85
S*EQES	0.52	A	Yeast	BUG1	Q12191	BUG1_YEAST	Binder of USO1 and GRH1 protein 1	14	CO	MSEQESDEVKRMKQLEEARK	Ac-S(2)	85
S*TEKI	??&-	A	Yeast	RPL7B	Q12213	RL7B_YEAST	60S ribosomal protein L7-B(L6) (YL8) (RP1 1)	14,5	2D,??,CO	MSTEKILTPESQLKKTKAQQ	Ac-S(2)	85
S*LPGS	??	A	Yeast	RPN6	Q12377	RPN6_YEAST	26S proteasome regulatory subunit RPN6	14	CO	MSLPGSKLEEARRLVNEKQY	Ac-S(2)	85
A*EEST	#NAME?	A	Yeast	RDI1	Q12434	GDIR_YEAST	Rho GDP-dissociation inhibitor	14	CO	MAEESTDFSQFEEERNNDQY	Ac-A(2)	83
S*IQTS	+	A	Yeast	YPL235W	Q12464	RUVB2_YEAST	RuvB-like protein 2	6,8	2D	MSIQTSDPNETSDLKSLSLI	Ac-S(2)	85
S*QKIG	+	A	Yeast	MRPL23	Q12487	RM23_YEAST	54S ribosomal protein L23,mitochondrial precursor	9	??	MSQKIGHSGLAFARLWHHVD	Ac-S(2)	85
A*TFNP	#NAME?	A	Yeast	YDL173W	Q12515	YD173_YEAST	Uncharacterized protein YDL173W	14	CO	MATFNPQNEMENQARVQEYK	Ac-A(2)	83
S*TKAQ	0.4	A	Yeast	RPL11B	Q3E757	RL11B_YEAST	60S ribosomal protein L11-B	14,1,5	MS,2D,CO	MSTKAQNPMRDLKIEKLVLN	Ac-S(2)	85
S*AVAT	0.5	A	Yeast	YCL026C-B	Q96VH4	YC026_YEAST	Uncharacterized protein YCL026C-B	14	CO	MSAVATYLKTLTARRTIYAL	Ac-S(2)	85
A*GSQL	??	A	Yeast	NOP14	Q99207	NOP14_YEAST	Nucleolar complex protein 14	14	GO	MAGSQLKNLKAALKARGLTG	Ac-A(2)	83
S*EDLS	#NAME?	A	Yeast	IGO2	Q9P305	IGO2_YEAST	Protein IGO2	14	CO	MSEDLSPTSSRVDLSNPHGF	Ac-S(2)	85
S*QNNT	??	A	Yeast	HTL1	Q9URQ5	HTL1_YEAST	High temperature lethal protein 1	14	CO	MSQNNTISSMNPERAYNNVT	Ac-S(2)	85
