## Supplementary Table S1 for "dagLogo: an R/Bioconductor Package for Identifying and Visualizing Differential Amino Acid Group Usage in Proteomics data"

### Sheet: Table S1. Logo generators
Tools	PubMed ID	Year	Interface	Input options	Input file format	Sequence type	Bias correction	Background	Error bar	Statistics	Start position/anchoring residues	Option for p-value correction	Output format	Positively score residues	Negatively scored residues	Intra- or inter-motif dependency	Grouping residues with reduced alphabet	Predefined grouping schemes	Custom grouping scheme	Custom coloring scheme	Web site
dagLogo	This study	2014	R package	read in a file	MSA; protein Swiss-Prot ID or Entrez Gene ID along with anchoring AA information	protein	Y	12 different backgrounds of choice for each type of statistical tests	N	Z-test approximation or Fisher's exact test	Y	Y	R graphics	Y	Y	N	Y	Y	Y	Y	https://www.bioconductor.org/packages/release/bioc/html/dagLogo.html
SequenceLogo	PMID: 2172928	1990	Standalone (makelogo module, part of the Delila programming system)	read in a file	MSA	DNA, RNA, protein	Y	N	N	information content	N	NA		Y	N	N	N	N	N	N	http://users.fred.net/tds/lab/logoprograms.html
Structure logo	PMID: 9475985	1997	Web server	copy/paste	MSA in flat format with/without base pairing information	RNA, protein	N	global base composition plus base pairing weight	N	Shannon information content for bases and mutual information for base pairing		NA	pdf, eps	Y	N		N			N	https://rth.dk/resources/slogo/; https://rth.dk/resources/plogo/
LogoPaint	PMID: 12016048	2002	Standalone	?	MSA	DNA, RNA	Y	context-specific nucleotide composition		Shannon information content corrected for nucleotide compistion distortion and noise			bmp, jpeg, tiff	Y	N		N	N	N	N	unavailable
HMMLogo	PMID: 14736340	2004	Web server	copy/paste; upload a file	HMMER files,multiple sequence alignments or Pfam IDs	protein	N	NA	N	NA	N	NA	?	Y	N	N	N	N	N	N	unavailable
PSSMLogo	PMID: 15356339	2004	Standalone	read in a file	PSSM matrix	protein, DNA	?	N	N	log score	N	NA	?	Y	Y	N	N	N	N	N	unavailable
WebLogo2	PMID: 15173120	2004	Web server	copy/paste, upload a file	MSA in FASTA, CLUSTALW, or flat format	DNA, RNA, protein	Y	N	N	Shannon information content		NA	png, gif, eps, pdf	Y	N		N			Y	https://weblogo.berkeley.edu/
WebLogo3	PMID: 15173120	2004	Web server	copy/paste, upload a file, URL	MSA in FASTA, CLUSTALW, or flat format	DNA, RNA, protein	Y	species-specific global composition, or GC%	Y	Shannon information content		NA	png,jpeg, eps, pdf, svg, plain text	Y	N		N			Y	http://weblogo.threeplusone.com/
enoLOGOS	PMID: 15980495	2005	Web server	copy/paste; ?	energy measurements, probability matrices, alignment matrices, count matrices and aligned sequences.	DNA			N	information content; mutual information between pairs of position	?	NA	?	Y	N	Y	N	N	N	Y	unavailable
AffinityLogo	PMID: 16873464	2006	standalone as MatrixREDUCE	read in a file	MSA	DNA		not needed		binding affinity by directly fitting a physical model to experimental data				Y	Y						unavailable
berryLogo	PMID: 17166054	2006	R package	read in a file	PWM or PFM matrix	DNA	N	GC% content	N	log relative frequency with respect to the background frequency	N	NA	R graphics	Y	Y	N	N	N	N	N	https://github.com/leipzig/berrylogo
CorreLogo	PMID: 16845037	2006	Web server	copy/paste	MSA in fasta format plus optional secondary structure annotation	DNA, RNA	N	N		information of single alignment columns, mutual information of two alignment positions as well as the position-specific fraction of gaps			VRML or JVX format	Y	N	Y	N	N	N	N	https://correlogo.abcc.ncifcrf.gov/
inverseLogo	PMID: 16473848	2006				tRNA								Y	N						unavailable
LogoBar	PMID: 16269415	2006	Standalone	read in a file	MSA in clustal	protein	Y	N		frequency	N	N	eps; plain text	Y	N	N	N	Y	Y	Y	http://www.biosci.ki.se/groups/tbu/logobar/
SubfamilyLogo	PMID: 16790056	2006	Standalone	read in a file	MSA in Clustal format	protein	N	composition	N	information content	N	NA	sequence logo along with subfamily logo	Y	Y	N	N	N	N	N	unavailable
Two Sample Logo	PMID: 16632492	2006	Web server	copy/paste, upload a file	MSA in FASTA, CLUSTALW, or flat format	DNA, RNA, protein	N	MSA for a negative sample	N	two-sample t-test, binomial test		Y	gif. Png, eps, pdf, plain text	Y	Y		N			Y	http://www.twosamplelogo.org/
3dLogo	PMID: 17488847	2007	Web server	?	2-25 protein chains (or PDB codes), or atom coordinates in 3-D structures	protein	N	N	N	similarity measure derived from the substitution matrix	N	N	3dProLogo	Y	N	N	N	N	N	N	unavailable
Phylo-mLogo	PMID: 17319966	2007	Standalone	read in a file	MSA	DNA, protein	N	N	N	base frequencies or Information content	N	NA	global logo and clade-specific logo in ? format	Y	N	N	N	N	N	N	unavailable
REALLogo	https://link.springer.com/chapter/10.1007/978-3-540-73847-3_29	2007												Y	N						unavailable
Blogo	PMID: 18682425	2008	Web server		fasta or flat text	DNA, RNA, protein,codon, RNA to translate to AA	Y	calculated from the input sequences; or user input composition	N	frequencies by Chi-squre test or Fisher's exact test; Stormo's information content	Y	N	jpeg,tiff, gif	Y	Y	N	N	N	N	N	http://www.bioinformatics.org/blogo/
RNALogo	PMID: 18495753	2008	Web server	copy/paste; upload a file	MSA in various formats or unaligned RNA sequences with or without structural annotation	RNA	N	N	N	information content or frequency at every position in the sequence, mutual information at the base-paired positions		NA	svg, jpg, png, tif, pdf	Y	N		N			Y	http://rnalogo.mbc.nctu.edu.tw/
iceLogo	PMID: 19876014	2009	Web server/standalone	copy/paste	MSA in fasta or flat text	protein	N	species-specific precompiled Swiss-Prot composition; user input reference set	N	fold change or percentage differences; Z-test	Y	N	jpeg,png,svg	Y	Y	N	N	N	N	N	https://iomics.ugent.be/icelogoserver/
PoreLogo	PMID: 19762348	2009	Web server	upload a file	list of files of pore-lining residues; MSA in fasta,GDE or A2M formats; files of protein 3D coordinates	protein	N	N	N	information content	N	NA	PoreLogo in jpeg format; fasta; pymol scripts	Y	N	N	N	N	N	N	http://www.ebi.ac.uk/thornton-srv/software/PoreLogo/
HOMER	PMID: 20513432	2011	Standalone/CLI	read in a file	gene list; genomic positions in HOMER peakfile or bed format; FASTA sequences; genome assembly name	DNA, RNA	N	user-specified background sequences or automatically generated based on input GC% and specified interval size	N	Shannon information content	N	N	svg, motif matrix in the PFM format	Y	N	N	N	N	N	N	http://homer.ucsd.edu/homer/download.html
CodonLogo	PMID: 22595210	2012	Galaxy Web Server/standalone	read in a file; upload	MSA in various formats	RNA,DNA	Y	N	N	codon information content	N	NA	png,eps, jpeg,pdf	Y	N	N	N	N	N	N	https://toolshed.g2.bx.psu.edu/
Rilogo	PMID: 22826541	2012	Web sever/standalone	copy/paste, upload a file	MSA in various formats	RNA	N	N	N	tree mutual information (treeMI) and	N	NA	svg, eps, png	Y	N	Y	N	N	N	Y	https://rth.dk/resources/rilogo/
Seq2Logo	PMID: 22638583	2012	Web server	copy/paste, upload a file	MSA in various formats, PSSM, and Blast sequence profiles	protein	Y	uniform background or user-defined background composition frequencies	N	Shannon, (weighted) Killbak-Leibler, P-weighted KL, PSSM		NA	jpeg, png, pdf	Y	Y		N			Y	http://www.cbs.dtu.dk/biotools/Seq2Logo/
blocklogo	PMID: 24001880	2013	Web server	copy/paste, upload a file	MSA in fasta or clustalW formats	protein, DNA, RNA	N	N	N	block entrophy (Olsen et al. 2011)	Y	NA	eps	Y	N	N	N	N	N	N	unavailable
pLogo	PMID: 24097270	2013	Web server	copy/paste, upload a file	MSA in flat format	protein, DNA		MSA in flat format with option to remove input set and duplicates		log odds of binomial probability; conditional log odds of binomial probability with one residue fixed	Y	Y	png, pdf, tiff, eps, PWM in plain text	Y	Y		N	N	N	Y	https://plogo.uconn.edu/ksdb
ProfileGrids	PMID: 25237393	2014	Standalone software with both command-line support and a graphical user interface	uplod	MSA in various formats	protein, DNA	N	MSA of reference Seq of avian influenza viruses	N	Frequency, conservation silimarity	start position	NA	excel, fasta,png, pymol	Y	N		N	N	N	N	https://profilegrid.org/
Sequence Bundles	PMID: 25237395	2014	Web server	copy/paste, upload a file	MSA in FASTA	DNA, protein	N	N	N	visualization only		N	png	N	N		N			N	https://www.ebi.ac.uk/goldman-srv/sequencebundles/
SequenceLogoVis	https://isa-tools.org/wp-content/uploads/2014/07/sequencelogoredesign.pdf	2014	JavaScript library/Web server	read in a file	MSA in a flat text format	DNA, RNA, protein	N	MSA in a flat text format	N	Shannon information content	N	NA	Glyph representation of residues in the svg foramt; interactive visualization	Y	N	N	N	N	N	N	https://github.com/ISA-tools/SequenceLogoVis
DiffLogo	PMID: 26577052	2015	R package	read in a file	≥2 MSA or motif PWM matrix	any	N	one of the two MSA or PWM to compare is used as background	N	Jensen-Shannon divergence	N	NA	any R graphics	Y	Y	N	N	N	N	Y	http://bioconductor.org/packages/DiffLogo
LogOddsLogo	PMID: 25294922	2015	Web server	copy/paste, upload a file	MSA in fasta format	DNA, RNA, protein	Y	GC% or uniform composition distr. For nucleic acid	N	normalized maximum-likelihood-based column information measure or BILD-score-based column information measure	Y		png,jpeg, eps, pdf, svg, plain text	Y	N		N	N	N	Y	https://www.ncbi.nlm.nih.gov/CBBresearch/Yu/logoddslogo/index.html
TRX-LOGOS	PMID: 26413153	2015	R code or Perl wrapper of R code	read in a file	MSA in a flat txt format for the R graphics module; fasta or JASPAR for the Perl wrapper	DNA	N	N	N	Shannon information content regarding base sequence and intrinsic DNA flexibility at single phosphate linkages in the DNA backbone		NA	any formats of R graphics	Y	N		N			?	https://sourceforge.net/projects/seqlogotrx/files/
Ceqlogo	PMID: 25953851	2015	Part of the MEME suite standalone/CLI	read in a file	frequency matrices provided in the MEME file format	DNA, protein	Y	N	N	Shannon information content	N	NA	png,eps	Y	N		N	N	N	N	http://meme-suite.org/doc/ceqlogo.html
geneslider	PMID: 27522081	2016	Web server	upload a file	MSA in fasta, GFF	DNA, protein	N	N	N	Weighted or unweighted information content	N	NA	logo track	Y	N	N	N	N	N	N	http://www.bar.utoronto.ca/GeneSlider/
DNAlogo	unpublished	2016	Standalone	copy/paste, upload a file	MSA in the flat text or FASTA format; Matrix of bit values for motifs	DNA	N	GC%	N	frequency or information content	N	NA	jpg, ps	Y	N	N	N	N	N	N	https://github.com/DNAworker/DNAlogo
CircularLogo	PMID: 28532394	2017	Web server	copy/paste, upload a file	Json or MSA in fasta format	DNA, RNA	Y	user-defined composition	N	mutual information; Chi-square tests	N		N	Y	N	Y	N	N	N	N	http://circularlogo.sourceforge.net/
ggseqlogo	PMID: 29036507	2017	R package	read in a file	MSA in plain text; PFM; matrix of customized height	any	N	N	N	information content; frequency	N	N	R graphics	Y	Y	N	N	N	N	Y	https://cran.r-project.org/web/packages/ggseqlogo/index.html
inMoDe	PMID: 28035026	2017	Galaxy Web Server/CLI/GUI	upload a file	MSA	DNA		inhomogeneous parsimonious Markov model (iPMM) learned from data		Shannon information content	N			Y	N	Y	IUPAC	Y	N	N	http://www.jstacs.de/index.php/InMoDe
kpLogo	PMID: 28460012	2017	Web server		weighted or unweighted MSA in fasta or plain text, ranked in plain text	DNA, RNA, protein	Y	background from weighted or unweighted MSA in fasta or plain text, ranked in plain text; shuffled input sequences; Markov models based on input sequences or background sequences or self defined; Average across all positions in input sequences	N	U-tests, Student's t-test, Binomial test	Y	Y	eps, pdf, png, plain text	Y	Y		IUPAC	N	N	N	http://kplogo.wi.mit.edu/
EDLogo	PMID: 30526486	2018	R package	read in a file	MSA in plain text, PWM	any	Y (Empirical Bayes shrinkage)	uniform background; user-defined composition frequencies;	N	Enrichment score (log odds with median subtraction)	N	NA	any R graphics	Y	Y					Y	https://github.com/kkdey/Logolas
motifStack	PMID: 29298290	2018	R package	read in a file	matrix in the PFM, PSAM, or PCM format	DNA, RNA, protein	N	user-specified background of residue composition frequency	N	Shannon information content	N	NA	R graphics	Y	Y	N	N	N	N	Y	https://bioconductor.org/packages/release/bioc/html/motifStack.html
DepLogo	PMID: 31225867	2019	R package	read in a file	MSA in flat text	DNA, RNA, protein			N	mutual information	N	NA	R graphics	Y	N	Y	N	N	N	Y	https://github.com/Jstacs/DepLogo
PTM-logo	PMID: 31318409	2019	standalone	copy/paste	MSA	protein	N	position-specific amino-acid probability backgrounds calculated either from user-input data or curated databases	N	Chi-square test of frequencies	Y	N		Y	Y	N	N	N	N	Y	http://sysbio.chula.ac.th/PTMLogo/
Dynalogo	PMID: 31609429	2020	Web server	upload a file	a data frame of binding array data	protein	N	uniform distribution, natural occurrence; experimental	N	information content	N	N	logo in svg,png,pdf, or eps fromat; heatmap for digit array	Y	Y	N	N	N	N	N	https://dynalogo.cam.uchc.edu
LogoJS	PMID: 32181813	2020	Web server	copy/paste, upload a file	MSA in fasta format, matrix in MEME, TRANSFAC, or JASPAR format	DNA, RNA, protein	N	N	N	information content; frequency	Y	NA	svg, jpeg, png,webp; interactive visualization	Y	Y	N	N (with extended alphabet)	N		Y	http://logojs.wenglab.org/app/
RaacLogo	PMID: 32524143	2020	Web server	copy/paste, upload a file	MSA in FASTA	protein	N	N	N	Shannon information content		NA	png, svg, pdf	Y	N		Y	74 reduced AA alphabets	Y	N	http://bioinfor.imu.edu.cn/raaclogo/public/
sequence_motifs.js	unpublished	?	JQuery plugin	read in a file or hard code a matrix	matrix in the PWM format	DNA	N	N	N	Shannon information content	N	NA	?	Y	N	N	N	N	N	Y	https://cdn.rawgit.com/simonsfoundation/jp_gene_viz/master/jp_gene_viz/sequence_motifs.js
Skylign	PMID: 24410852	2014	Webserver	upload a file	alignments in various formats and profile HMMs in HMMER2 or 3	DNA, protein	Y	N	N	IC for all residues, residues with IC above background, or positive-scoring residues			png, svg, plain text, json, HMM profile	Y	N	N	N	N	N	N	http://skylign.org
TINYRAY	unpublished	?	Web server	copy/paste	matrix in the PWM format	DNA, RNA, protein	N	N	N	Shannon information content	N	NA	png	Y	N		N	N	N	N	https://demo.tinyray.com/weblogo (inactive)
RWebLogo	unpublished	2014	a wrapper for the WebLogo python package																		https://cran.r-project.org/web/packages/RWebLogo/index.html
Abbreviations:
Y, yes; N, Not; NA, not applicable; ?, unknown
